# Rapid canalization of chromosome conformation-transcription fingerprints during embryogenesis revealed by fully-automated cell identity decoding with CeSCALE

**DOI:** 10.1101/2025.10.22.684035

**Authors:** Konstantinos Ntemos, Fei Xu, Nour-Zaynab Bazzi, Geoffrey Fucile, Hermina Petric Maretic, Ivan Dokmanic, Susan E. Mango, Ahilya N. Sawh

## Abstract

Genome organization into higher-order active and inactive compartments exhibits cell-type specific patterns, which are widely implicated in the regulation of transcriptional activity. During embryogenesis, epigenetic regulation controls cell type specification along cellular lineages with similar transcriptional identities through the coordinated action of chromatin states. However, prevalent single-molecule variability in higher-order chromosome conformation and a lack of precise cell lineage information have previously limited our understanding of the relationship between conformation and transcriptional activity *in vivo*. Specifically, how the conformation-transcription relationship is inherited along cellular lineages through cell divisions is poorly understood. Here, we developed a novel algorithm for cell lineage identification (*C. elegans* Sinkhorn-based Cell ALignmEnt, CeSCALE) combined with single cell genomics to reveal that local conformation-transcription ‘fingerprints’ are associated with, and inherited along the stereotyped cellular lineages of *C. elegans* embryos. Inspired by Optimal Transport theory, CeSCALE provides a fully automated framework for quantifying lineage-resolved individual cell phenotypes *in situ*, across a wide developmental window. Combining CeSCALE with single-molecule chromosome tracing uncovered higher-order interchromosomal block associations, which surprisingly coalesce transcriptionally diverse domains and are independent of lineage identity. Instead, by integrating lineage-resolved chromosome conformations with single-cell transcriptomics, we find that local conformation-transcription spatial relationships (‘fingerprints’), containing both hubs and islands of transcriptional activity, are robustly inherited along lineages. Finally, we find that the canalization of these ‘fingerprints’ represent the rewiring of chromatin states at key developmental stages. Our results suggest that local chromatin environments, but not large-scale compartments, coordinate the dramatically changing transcriptome during embryogenesis.
