## Supplementary Data 1-13 for "Rapid canalization of chromosome conformation-transcription fingerprints during embryogenesis revealed by fully-automated cell identity decoding with CeSCALE": Supplementary Data 10.xlsx

### Sheet: Sheet1
Gene	sequences 5' to 3'
ceh-51_FLAPY_p1	TCAAGAAATAACATGCTTCTGGTCCTCCTTTACACTCGGACCTCGTCGACATGCATT
ceh-51_FLAPY_p2	TGAGCCAGCTGTTGTTGATAGTAAAGCTGATTTTACACTCGGACCTCGTCGACATGCATT
ceh-51_FLAPY_p3	ACAGCGTCCTGCTTGATCTGCTTGTATTTACACTCGGACCTCGTCGACATGCATT
ceh-51_FLAPY_p4	CTCCTTTCTCAACTTGAATCTCCGATTCTTTACACTCGGACCTCGTCGACATGCATT
ceh-51_FLAPY_p5	TTGTGTCGCACTGCTCAAATCTGGTTCTTTACACTCGGACCTCGTCGACATGCATT
ceh-51_FLAPY_p6	TGGGGAGAGTTGTGAGTACTGCTGCTGGATTACACTCGGACCTCGTCGACATGCATT
ceh-51_FLAPY_p7	CAGGCGAAGCATTGAGCTTGGTAGGCTTGTTACACTCGGACCTCGTCGACATGCATT
ceh-51_FLAPY_p8	GATCCGCCACGTAGCACGGTGATGGATTACACTCGGACCTCGTCGACATGCATT
ceh-51_FLAPY_p9	CCGGATAGGCTGGCGATGAGCTCATTTTACACTCGGACCTCGTCGACATGCATT
ceh-51_FLAPY_p10	CTCCTCCTTCGCCGATTTCTGTTGCTTTACACTCGGACCTCGTCGACATGCATT
ceh-51_FLAPY_p11	AACCAAATCTTGATCTGCTCGGGCGAAAGTTTACACTCGGACCTCGTCGACATGCATT
ceh-51_FLAPY_p12	CCCAACTTCCGTCGCTCGTCAACCTTTTACACTCGGACCTCGTCGACATGCATT
ceh-51_FLAPY_p13	ACGCGTAAAGCTGAGAATCGGAGAACGGAGTTTTACACTCGGACCTCGTCGACATGCATT
ceh-51_FLAPY_p14	TGATGAGCCACCATAGGATGAGGAAACGAGTTACACTCGGACCTCGTCGACATGCATT
tbx-37_FLAPZ_p1	TACTGGATTGGAAGAATTGGATCACCTTTTCCCCAGCTTCTAGCATCCATGCCCTATAAG
tbx-37_FLAPZ_p2	GAACTTTTCCCAAATCTCCGGCTTGTTCAAACCAGCTTCTAGCATCCATGCCCTATAAG
tbx-37_FLAPZ_p3	TCCATTATTGAGCATTTGTGGTTGTCCAATTCCCAGCTTCTAGCATCCATGCCCTATAAG
tbx-37_FLAPZ_p4	TGGCTGGTGGCTCTGCGGAGTCGAGACCAGCTTCTAGCATCCATGCCCTATAAG
tbx-37_FLAPZ_p5	AATATGGGTTTTGCTGGGTATAATCCATTGGCCCAGCTTCTAGCATCCATGCCCTATAAG
tbx-37_FLAPZ_p6	GGCGCTGCGCTTTGGCGGGGAGTTTTCCAGCTTCTAGCATCCATGCCCTATAAG
tbx-37_FLAPZ_p7	TTCCTTTATAAGGATCCAGCTGTTTGATATGCCCAGCTTCTAGCATCCATGCCCTATAAG
tbx-37_FLAPZ_p8	TTTCCGGGTCATTAGTGATTTTGAGGTGAGCACCAGCTTCTAGCATCCATGCCCTATAAG
tbx-37_FLAPZ_p9	CGAGACGGGCTCACTCATCCATTCTGCCAGCTTCTAGCATCCATGCCCTATAAG
tbx-37_FLAPZ_p10	CTTCTTTCCATTCTCCGGCATCGAACTTCCAGCTTCTAGCATCCATGCCCTATAAG
tbx-37_FLAPZ_p11	ACCATTGTCTCTGATAATACACATTCCAATCCCAGCTTCTAGCATCCATGCCCTATAAG
tbx-37_FLAPZ_p12	ATTTTGAGCATTGGCACTATGAGCAGCAAACCCAGCTTCTAGCATCCATGCCCTATAAG
tbx-37_FLAPZ_p13	AACGGAATCCGGAGGCGAATTTATTGTGATGGCCAGCTTCTAGCATCCATGCCCTATAAG
tbx-37_FLAPZ_p14	AAGCAGTAACAACGATAAATTGCGTAGCCTCCCCAGCTTCTAGCATCCATGCCCTATAAG
tbx-37_FLAPZ_p15	ATAAATCGAGTAGAGACTATCCGGATCCAATCCCAGCTTCTAGCATCCATGCCCTATAAG
FLAPY-ATTO 565	ATTO 565-TTACACTCGGACCTCGTCGACATGCATT-ATTO 565
FLAPZ-ATTO 647N	ATTO 647N-CCAGCTTCTAGCATCCATGCCCTATAAG-ATTO 647N
