## Supplementary Data 1-13 for "Rapid canalization of chromosome conformation-transcription fingerprints during embryogenesis revealed by fully-automated cell identity decoding with CeSCALE": Supplementary Data 12.csv

chromosome traces	Cole cell transcript signal			chromosome traces	Cole cell transcript signal			chromosome traces	Cole cell transcript signal			chromosome traces	Cole cell transcript signal			chromosome traces	Cole cell transcript signal
AB	AB			EMS	EMS			EMS	EMS			C	C			D	D
ABa	ABa			E	E			MS	MS			Ca	Cx			Da	Dx
ABp	ABp			Ea	Ea 15			MSa	MSx			Cp	Cx			Dp	Dx
ABal	ABax			Ep	Ep 15			MSp	MSx			Caa	Cxa
ABar	ABax			Ea	Ea 28			MSaa	MSxa			Cpa	Cxa
ABpl	ABpx			Ep	Ep 28			MSpa	MSxa			Cap	Cxp
ABpr	ABpx			Eal	Eax			MSap	MSxp			Cpp	Cxp
ABalaa	ABalaa			Ear	Eax			MSpp	MSxp			Caa	Caa 51
ABalap	ABalap			Epl	Epx			MSaaa	MSaaa			Cap	Cap 51
ABalpa	ABalpa			Epr	Epx			MSaap	MSaap			Cpa	Cpa 51
ABalpp	ABalpp							MSapa	MSapa			Cpp	Cpp 51
ABaraa	ABaraa							MSapp	MSapp
ABarap	ABarap							MSpaa	MSpaa
ABarpa	ABarpa							MSpap	MSpap
ABarpp	ABarpp							MSppa	MSppa
ABpraa	ABpxaa							MSppp	MSppp
ABplaa	ABpxaa
ABprap	ABpxap
ABplap	ABpxap
ABprpa	ABpxpa
ABplpa	ABpxpa
ABplpp	ABpxpp
ABprpp	ABpxpp
ABalaaa	ABalaaa
ABalaap	ABalaap
ABalapa	ABalapa
ABalapp	ABalapp
ABalpaa	ABalpaa
ABalpap	ABalpap
ABalppa	ABalppa
ABalppp	ABalppp
ABaraaa	ABaraaa
ABaraap	ABaraap
ABarapa	ABarapa
ABarapp	ABarapp
ABarpaa	ABarpaa
ABarppa	ABarppa
ABplaaa	ABpxaaa
ABplaap	ABpxaap
ABplapa	ABpxapa
ABplapp	ABpxapp
ABplpaa	ABpxpaa
ABarppa	ABxrppa
ABarppp	ABxrppp
ABpraaa	ABpxaaa
ABpraap	ABpxaap
ABprapa	ABpxapa
ABprapp	ABpxapp
ABprpaa	ABpxpaa
ABprppa	ABxrppa
ABprppp	ABxrppp
