## Supplementary Data 1-13 for "Rapid canalization of chromosome conformation-transcription fingerprints during embryogenesis revealed by fully-automated cell identity decoding with CeSCALE": Supplementary Data 13.csv

cell id	age
P0	1
AB	2
P1	2
ABa	4
ABp	4
EMS	4
P2	4
ABax	8
ABpx	8
MS	8
E	8
C	8
P3 8	8
ABala	15
ABalp	15
ABara	15
ABarp	15
ABpxa	15
ABpxp	15
MSx	15
Ea 15	15
Ep 15	15
Cx	15
P3 15	15
ABalaa	28
ABalap	28
ABalpa	28
ABalpp	28
ABaraa	28
ABarap	28
ABarpa	28
ABarpp	28
ABpxaa	28
ABpxap	28
ABpxpa	28
ABpxpp	28
MSxa	28
MSxp	28
Ea 28	28
Ep 28	28
Cxa	28
Cxp	28
D	28
P4 28	28
ABalaaa	51
ABalaap	51
ABalapa	51
ABalapp	51
ABalpaa	51
ABalpap	51
ABalppa	51
ABalppp	51
ABaraaa	51
ABaraap	51
ABarapa	51
ABarapp	51
ABarpaa	51
ABarppa	51
ABpxaaa	51
ABpxaap	51
ABpxapa	51
ABpxapp	51
ABpxpaa	51
ABxpap	51
ABxrppa	51
ABxrppp	51
MSaaa	51
MSaap	51
MSapa	51
MSapp	51
MSpaa	51
MSpap	51
MSppa	51
MSppp	51
Eax	51
Epx	51
Caa 51	51
Cap 51	51
Cpa 51	51
Cpp 51	51
Dx	51
P4 51	51
ABalaaax	102
ABalaapx	102
ABalapax	102
ABalappx	102
ABalpaax	102
ABalpapx	102
ABalppax	102
ABalpppx	102
ABaraaax	102
ABaraapx	102
ABarapax	102
ABarappx	102
ABarpaxx	102
ABarppax	102
ABarpppx	102
ABpxaaax	102
ABpxaapx	102
ABpxapax	102
ABpxappx	102
ABpxpaax	102
ABpxpapx	102
ABpxppax	102
ABpxpppx	102
MSxaaa	102
MSxaap	102
MSxapa	102
MSxpaa	102
MSxppa	102
MSxppp	102
Eala 102	102
Epla 102	102
Caaa	102
Capa	102
Cpaa	102
Cppa	102
Daa	102
P4 102	102
